# Single-cell transcriptomics reveals spaceflight-induced accelerated aging and impaired recovery in the murine bone marrow

**DOI:** 10.1101/2025.11.12.688138

**Authors:** Zhiqun Zhao, Jun Zhang, Guangyu Ji, Zhenzhen Zhou, Yaozong Yang, Fengqi Sun, Haiquan Lu

**Author notes:** These authors contributed equally (Zhiqun Zhao, Jun Zhang). **Corresponding Author** Haiquan Lu, 17922 Jingshi Road, Building 10, Room 204, Jinan, China.

## Abstract

Spaceflight induces physiological changes that resemble accelerated aging, however, how age influences bone marrow response at the cellular level remains poorly understood. Here, we perform single-cell transcriptomic profiling of murine femur and humerus bone marrow from young (12-week-old) and old (29-week-old) mice that underwent a 32-day spaceflight mission followed by a 24-day Earth recovery, with age_-_matched ground controls. Our analysis reveals that, compared with young cohorts, old mice exhibit persistent dysregulation after spaceflight, most prominently in erythroid and B cell lineages. In erythroid cells, old flight mice show pronounced aging signatures, characterized by impaired maturation, inhibited mitophagy, and increased oxidative stress. In B cells, old flight mice show dysregulation associated with failure of the AP-1 stress-response pathway and complete collapse of the intercellular CXCL signaling network. Our findings dissect the age-dependent effects of spaceflight on the bone marrow hematopoietic and immune system at single-cell resolution, and demonstrate that spaceflight imposes a disproportionate burden on the aged hematopoietic system and blunts post-flight recovery. These insights provide candidate pathways and biomarkers for health monitoring and countermeasures in long-duration missions.
