## Supplemental Table 1 for "Single-cell transcriptomics reveals spaceflight-induced accelerated aging and impaired recovery in the murine bone marrow"

### Sheet: Table S1
Additional file 1: Table S1. DEGs in all celltypes.
gene	p_val	avg_log2FC	pct.1	pct.2	p_val_adj	cluster
Adgre4	0	5.35863	0.873	0.071	0	Adipocytes
Pparg	0	5.33659	0.788	0.035	0	Adipocytes
Cdk14	0	4.18567	0.836	0.125	0	Adipocytes
Ldlrad3	0	3.44023	0.872	0.215	0	Adipocytes
Ace	0	6.32964	0.659	0.019	0	Adipocytes
Zfyve9	0	4.1476	0.737	0.101	0	Adipocytes
Clec4a3	0	3.40593	0.743	0.135	0	Adipocytes
Rbpms	0	3.80211	0.718	0.129	0	Adipocytes
Dusp16	0	4.90534	0.659	0.071	0	Adipocytes
Gngt2	0	3.70929	0.732	0.145	0	Adipocytes
Cx3cr1	0	3.46383	0.717	0.14	0	Adipocytes
Nr4a1	0	5.25494	0.624	0.049	0	Adipocytes
5430437J10Rik	0	4.98626	0.623	0.056	0	Adipocytes
Zbtb16	0	4.35725	0.62	0.057	0	Adipocytes
Grk3	0	3.46067	0.701	0.142	0	Adipocytes
Agpat4	0	3.81704	0.64	0.101	0	Adipocytes
Abi3	0	3.44968	0.66	0.122	0	Adipocytes
Tgfbr3	0	4.63775	0.574	0.036	0	Adipocytes
Fcgr4	0	3.83492	0.628	0.094	0	Adipocytes
Cd300c2	0	3.54588	0.648	0.117	0	Adipocytes
Tmem51	0	3.61756	0.617	0.096	0	Adipocytes
Cyth3	0	3.79369	0.581	0.074	0	Adipocytes
Treml4	0	4.38103	0.556	0.054	0	Adipocytes
Cd36	0	3.97819	0.54	0.039	0	Adipocytes
Cd300e	0	6.30859	0.506	0.008	0	Adipocytes
Ear2	0	4.27196	0.572	0.083	0	Adipocytes
Cd300ld	0	3.37892	0.544	0.08	0	Adipocytes
Skint3	0	4.11743	0.512	0.05	0	Adipocytes
Arhgef10l	0	3.31356	0.561	0.105	0	Adipocytes
Metrnl	0	3.65354	0.517	0.078	0	Adipocytes
Ebf1	0	6.15023	0.973	0.142	0	B cells
Pax5	0	6.23349	0.867	0.041	0	B cells
Cd79a	0	5.88659	0.852	0.074	0	B cells
Aff3	0	3.41954	0.94	0.238	0	B cells
Blnk	0	4.27791	0.758	0.064	0	B cells
Cd79b	0	4.994	0.796	0.11	0	B cells
Bach2	0	4.8441	0.932	0.263	0	B cells
Ikzf3	0	3.82633	0.797	0.132	0	B cells
Ralgps2	0	4.64984	0.766	0.122	0	B cells
Chst3	0	5.83198	0.673	0.031	0	B cells
St6gal1	0	3.99889	0.719	0.098	0	B cells
Pou2af1	0	5.65333	0.626	0.029	0	B cells
Ly6d	0	3.32802	0.696	0.103	0	B cells
Tmem163	0	3.58277	0.674	0.089	0	B cells
Mtss1	0	3.5864	0.717	0.155	0	B cells
Ighd	0	5.33659	0.613	0.053	0	B cells
Blk	0	5.37169	0.576	0.026	0	B cells
Myo1e	0	4.48445	0.595	0.052	0	B cells
Dennd5b	0	5.24388	0.557	0.032	0	B cells
Siglecg	0	4.05805	0.619	0.094	0	B cells
Bank1	0	5.41226	0.648	0.126	0	B cells
Ms4a1	0	5.93354	0.554	0.034	0	B cells
Fcrla	0	4.34085	0.567	0.05	0	B cells
Gm30211	0	5.67573	0.517	0.02	0	B cells
Vpreb3	0	5.60801	0.537	0.048	0	B cells
Cd19	0	4.46037	0.517	0.043	0	B cells
Spib	0	3.92817	0.518	0.048	0	B cells
Slamf6	0	3.20295	0.52	0.071	0	B cells
Ighm	0	3.25953	0.944	0.519	0	B cells
Btla	0	3.36031	0.538	0.175	0	B cells
Slc4a1	0	8.2079	0.859	0.034	0	Erythroid cells
Snca	0	8.21601	0.814	0.023	0	Erythroid cells
Car2	0	6.82723	0.852	0.068	0	Erythroid cells
Hbb-bt	0	8.12824	0.936	0.168	0	Erythroid cells
Gypa	0	8.00592	0.772	0.015	0	Erythroid cells
Hba-a2	0	8.26894	0.903	0.147	0	Erythroid cells
Alas2	0	8.01272	0.758	0.017	0	Erythroid cells
Hba-a1	0	8.2807	0.942	0.201	0	Erythroid cells
Slc25a37	0	5.60781	0.824	0.171	0	Erythroid cells
Fech	0	5.70699	0.744	0.094	0	Erythroid cells
Ank1	0	8.11375	0.652	0.015	0	Erythroid cells
Sptb	0	7.96846	0.648	0.017	0	Erythroid cells
Sox6	0	7.98792	0.658	0.028	0	Erythroid cells
Hbb-bs	0	7.98538	0.978	0.367	0	Erythroid cells
Rhd	0	7.13244	0.623	0.031	0	Erythroid cells
Spta1	0	8.12797	0.592	0.008	0	Erythroid cells
Slc25a21	0	8.2968	0.605	0.022	0	Erythroid cells
Tent5c	0	6.78049	0.594	0.036	0	Erythroid cells
Rhag	0	8.48902	0.561	0.008	0	Erythroid cells
Hmbs	0	5.50377	0.624	0.096	0	Erythroid cells
Marchf3	0	5.85171	0.635	0.116	0	Erythroid cells
Ermap	0	8.10364	0.525	0.008	0	Erythroid cells
Kel	0	7.95422	0.529	0.012	0	Erythroid cells
Rsad2	0	5.1503	0.583	0.081	0	Erythroid cells
Cdr2	0	6.57375	0.521	0.023	0	Erythroid cells
Tspan33	0	6.321	0.516	0.029	0	Erythroid cells
Abcb10	0	5.60415	0.544	0.069	0	Erythroid cells
Ube2o	0	5.48944	0.53	0.059	0	Erythroid cells
Bpgm	0	6.2036	0.515	0.055	0	Erythroid cells
Specc1	0	5.13422	0.629	0.214	0	Erythroid cells
C1qb	0	6.86307	0.656	0.025	0	Macrophages
C1qa	0	7.06663	0.647	0.023	0	Macrophages
C1qc	0	7.28876	0.644	0.021	0	Macrophages
Vcam1	0	6.90074	0.628	0.051	0	Macrophages
Apoe	0	4.2342	0.748	0.201	0	Macrophages
Hmox1	0	6.99871	0.655	0.11	0	Macrophages
Selenop	0	4.96537	0.613	0.193	0	Macrophages
Slc40a1	0	4.58643	0.507	0.15	0	Macrophages
Ctsb	0	3.86991	0.745	0.449	0	Macrophages
Marcks	0	3.12139	0.558	0.286	0	Macrophages
Ftl1	0	4.03225	0.676	0.426	0	Macrophages
Prdx1	0	2.72782	0.632	0.406	0	Macrophages
Fth1	0	3.48994	0.926	0.797	0	Macrophages
Psap	0	2.00076	0.806	0.704	0	Macrophages
Fcer1g	0	1.30365	0.684	0.59	0	Macrophages
Rps29	0	1.2713	0.825	0.742	0	Macrophages
Itm2b	0	1.97162	0.786	0.715	0	Macrophages
Rn18s-rs5	0	1.71828	0.992	0.941	0	Macrophages
B2m	0	1.42375	0.814	0.768	0	Macrophages
mt-Nd2	0	1.44346	0.842	0.829	0	Macrophages
mt-Nd4	0	1.32478	0.898	0.909	0	Macrophages
Lamp1	7.6572e-285	2.14855	0.523	0.43	4.34531e-280	Macrophages
Sat1	7.62307e-217	2.09662	0.506	0.448	4.32594e-212	Macrophages
Txn1	3.03428e-206	1.71991	0.549	0.523	1.72189e-201	Macrophages
Npc2	2.49856e-121	1.2706	0.504	0.472	1.41789e-116	Macrophages
Gabarap	2.86175e-120	1.41851	0.534	0.588	1.62399e-115	Macrophages
Lgals3	7.54898e-111	1.35604	0.518	0.467	4.2839e-106	Macrophages
Cox5a	5.10474e-56	1.45039	0.451	0.501	2.89684e-51	Macrophages
Atp6v0c	1.00604e-36	1.30983	0.444	0.522	5.70906e-32	Macrophages
Ubc	1.6314e-07	1.29147	0.395	0.521	0.00925786	Macrophages
F13a1	0	5.02716	0.844	0.132	0	Monocytes
Pid1	0	3.76005	0.775	0.086	0	Monocytes
Ccr2	0	4.35537	0.762	0.106	0	Monocytes
Ms4a6c	0	3.52936	0.828	0.176	0	Monocytes
Fn1	0	5.51137	0.699	0.091	0	Monocytes
Apba1	0	2.90308	0.71	0.112	0	Monocytes
Plcb1	0	5.01393	0.668	0.071	0	Monocytes
Slc8a1	0	2.49183	0.682	0.102	0	Monocytes
Stxbp6	0	5.02156	0.598	0.035	0	Monocytes
S100a4	0	4.05962	0.597	0.077	0	Monocytes
Ahnak	0	2.8064	0.688	0.17	0	Monocytes
Ccdc88a	0	2.40669	0.692	0.199	0	Monocytes
Rassf4	0	2.69014	0.624	0.132	0	Monocytes
Ptpro	0	3.97451	0.531	0.043	0	Monocytes
Ifi30	0	2.55493	0.689	0.202	0	Monocytes
Mpeg1	0	2.26173	0.698	0.214	0	Monocytes
Nav1	0	2.93866	0.544	0.068	0	Monocytes
Arhgef37	0	4.98666	0.502	0.027	0	Monocytes
Ccl9	0	3.56305	0.523	0.062	0	Monocytes
Tgfbi	0	2.56894	0.619	0.16	0	Monocytes
Lgals3	0	2.31266	0.808	0.358	0	Monocytes
Ms4a4c	0	2.72563	0.586	0.14	0	Monocytes
Gpr141	0	2.45783	0.684	0.247	0	Monocytes
Crip1	0	2.71718	0.853	0.428	0	Monocytes
Dna2	0	2.7907	0.524	0.103	0	Monocytes
Atrnl1	0	2.38882	0.736	0.32	0	Monocytes
Ctsc	0	2.27129	0.623	0.215	0	Monocytes
Emilin2	0	2.3037	0.542	0.134	0	Monocytes
Ifitm3	0	2.46169	0.819	0.422	0	Monocytes
Trerf1	0	2.37582	0.532	0.149	0	Monocytes
Wfdc21	0	5.34943	0.77	0.157	0	Neutrophils
Dach1	0	4.88364	0.625	0.051	0	Neutrophils
Syne1	0	4.47055	0.717	0.145	0	Neutrophils
Pglyrp1	0	4.06447	0.794	0.227	0	Neutrophils
Trem3	0	4.14089	0.591	0.072	0	Neutrophils
Hdc	0	5.42903	0.542	0.027	0	Neutrophils
Lrg1	0	5.08573	0.547	0.034	0	Neutrophils
Lcn2	0	5.40928	0.811	0.306	0	Neutrophils
Anxa1	0	3.86384	0.759	0.258	0	Neutrophils
Cd177	0	4.24505	0.612	0.115	0	Neutrophils
Alox5	0	4.0608	0.544	0.05	0	Neutrophils
Ly6g	0	5.35258	0.528	0.036	0	Neutrophils
Mmp9	0	5.09411	0.573	0.087	0	Neutrophils
Abca13	0	5.24367	0.507	0.032	0	Neutrophils
Mxd1	0	3.95464	0.568	0.094	0	Neutrophils
Rflnb	0	3.66741	0.554	0.087	0	Neutrophils
Cd33	0	3.88426	0.515	0.063	0	Neutrophils
Adpgk	0	3.69561	0.622	0.172	0	Neutrophils
Slpi	0	3.20474	0.611	0.161	0	Neutrophils
Padi4	0	3.56745	0.526	0.082	0	Neutrophils
Gsdme	0	3.39045	0.523	0.087	0	Neutrophils
Ltf	0	5.06638	0.713	0.298	0	Neutrophils
Retnlg	0	5.49004	0.598	0.188	0	Neutrophils
Csf3r	0	3.21258	0.603	0.198	0	Neutrophils
Ifitm6	0	3.15963	0.669	0.277	0	Neutrophils
Ngp	0	5.54658	0.815	0.425	0	Neutrophils
Mmp8	0	4.74151	0.502	0.152	0	Neutrophils
Camp	0	5.51463	0.804	0.455	0	Neutrophils
S100a9	0	5.47685	0.898	0.65	0	Neutrophils
S100a8	0	5.55574	0.905	0.664	0	Neutrophils
Skap1	0	7.90046	0.935	0.027	0	NK_T cells
Gm2682	0	8.58909	0.87	0.022	0	NK_T cells
Ms4a4b	0	6.37739	0.835	0.078	0	NK_T cells
Prkcq	0	6.78147	0.771	0.023	0	NK_T cells
Cd247	0	7.38727	0.715	0.012	0	NK_T cells
Tox	0	6.70648	0.698	0.015	0	NK_T cells
Tnik	0	4.57698	0.706	0.052	0	NK_T cells
Lck	0	6.41528	0.671	0.021	0	NK_T cells
Itk	0	7.09876	0.66	0.016	0	NK_T cells
Trbc2	0	7.64036	0.654	0.014	0	NK_T cells
Il2rb	0	7.5683	0.634	0.012	0	NK_T cells
Prkch	0	3.53506	0.762	0.154	0	NK_T cells
Ccl5	0	7.42216	0.657	0.051	0	NK_T cells
Gimap3	0	4.25088	0.677	0.077	0	NK_T cells
Gimap4	0	4.0902	0.673	0.08	0	NK_T cells
Bcl11b	0	8.74507	0.589	0.004	0	NK_T cells
Cd3d	0	6.74488	0.603	0.021	0	NK_T cells
Cd3g	0	7.98079	0.585	0.006	0	NK_T cells
AW112010	0	3.96172	0.735	0.157	0	NK_T cells
Sidt1	0	5.23836	0.585	0.038	0	NK_T cells
Cd3e	0	7.79978	0.544	0.006	0	NK_T cells
Txk	0	7.06351	0.549	0.012	0	NK_T cells
Cd226	0	5.84968	0.559	0.025	0	NK_T cells
Znrf3	0	4.35259	0.573	0.049	0	NK_T cells
Nkg7	0	4.1132	0.591	0.072	0	NK_T cells
Stat4	0	3.38721	0.636	0.132	0	NK_T cells
Camk4	0	7.90915	0.507	0.007	0	NK_T cells
Ikzf2	0	5.6015	0.542	0.047	0	NK_T cells
Lef1	0	3.40372	0.55	0.056	0	NK_T cells
Thy1	0	6.4936	0.505	0.011	0	NK_T cells
Siglech	0	7.49735	0.855	0.033	0	pDCs
Runx2	0	4.72659	0.94	0.262	0	pDCs
Grm8	0	8.48065	0.642	0.016	0	pDCs
Tcf4	0	4.81789	0.975	0.364	0	pDCs
Bst2	0	4.51698	0.796	0.241	0	pDCs
Fmnl2	0	3.23363	0.744	0.205	0	pDCs
Tex2	0	4.35697	0.737	0.202	0	pDCs
Irf8	0	3.52512	0.901	0.367	0	pDCs
Prkca	0	3.32562	0.754	0.238	0	pDCs
Mctp2	0	3.58806	0.817	0.307	0	pDCs
Srgap3	0	4.93027	0.566	0.064	0	pDCs
Pacsin1	0	5.13586	0.549	0.055	0	pDCs
Slc41a2	0	5.39776	0.523	0.047	0	pDCs
Bcl11a	0	2.62662	0.797	0.349	0	pDCs
Kmo	0	4.2485	0.527	0.098	0	pDCs
Fyn	0	3.08444	0.666	0.241	0	pDCs
Apba1	0	2.33367	0.65	0.245	0	pDCs
Ly6d	0	2.28444	0.623	0.229	0	pDCs
Zdhhc14	0	2.66277	0.584	0.19	0	pDCs
Card11	0	3.11156	0.579	0.187	0	pDCs
Rnf220	0	3.09239	0.649	0.258	0	pDCs
Lair1	0	4.09935	0.508	0.122	0	pDCs
Rabgap1l	0	3.16716	0.849	0.463	0	pDCs
Gria3	0	2.55303	0.535	0.154	0	pDCs
Slc49a4	0	3.70927	0.501	0.171	0	pDCs
Plekhm3	0	2.4254	0.654	0.35	0	pDCs
Rnase6	0	3.10029	0.518	0.225	0	pDCs
Tbc1d8	0	2.6718	0.603	0.311	0	pDCs
Uvrag	0	2.27175	0.74	0.504	0	pDCs
Slc44a2	0	2.41616	0.564	0.373	0	pDCs
