## Supplemental Table 5 for "Single-cell transcriptomics reveals spaceflight-induced accelerated aging and impaired recovery in the murine bone marrow"

### Sheet: Table S5
Additional file 2: Table S5. GO and KEGG enrichment analysis of DEGs in young erythroid cells
Category	Term	Count	%	PValue	Genes	List Total	Pop Hits	Pop Total	Fold Enrichment	Bonferroni	Benjamini	FDR	DEGs
GOTERM_MF_DIRECT	GO:0005515~protein binding	21	51.2195	6.69e-06	DDX5, H2-EB1, ANXA1, H2-K1, FOS, TCIRG1, PPOX, PIRB, GTPBP2, CORO1A, KLF2, CLK1, SLC25A37, ZFP36, FZR1, SELL, TMSB4X, LCN2, SRSF5, LCP1, CD300LF	40	5577	29110	2.74032	0.00115644	0.00115711	0.00115711	up regulated
GOTERM_CC_DIRECT	GO:0001891~phagocytic cup	4	9.7561	8.11e-06	ANXA1, LCP1, CORO1A, MYO1G	40	30	29926	99.7533	0.000989	0.000989	0.000932	up regulated
