## Supplemental Table 6 for "Single-cell transcriptomics reveals spaceflight-induced accelerated aging and impaired recovery in the murine bone marrow"

### Sheet: Table S6
Additional file 2: Table S6. DEGs in erythroid cells.
p_val	avg_log2FC	pct.1	pct.2	p_val_adj	cluster	gene
9.38146e-182	3.89218	0.334	0.04	5.32379e-177	E2	Smim1
1.9835e-110	3.83386	0.227	0.03	1.1256e-105	E2	Gstm5
6.89875e-157	3.52255	0.313	0.041	3.9149e-152	E2	Stard10
1.11135e-136	3.48223	0.276	0.036	6.30667e-132	E2	C1qtnf12
0	3.46259	0.753	0.198	0	E2	Tmem14c
2.76813e-125	3.2066	0.295	0.05	1.57086e-120	E2	Rfc4
1.22684e-252	3.19125	0.536	0.091	6.96205e-248	E2	Car1
1.77869e-241	3.16077	0.803	0.406	1.00937e-236	E2	Rps2
4.85502e-129	2.89591	0.37	0.083	2.75513e-124	E2	Hmgb3
3.43205e-87	2.88144	0.237	0.046	1.94762e-82	E2	Tceal9
9.89549e-97	2.83582	0.269	0.054	5.61549e-92	E2	Siva1
1.53624e-227	2.81633	0.768	0.346	8.71784e-223	E2	Rps18
6.37135e-78	2.81472	0.213	0.041	3.61561e-73	E2	Nenf
0	2.80412	0.956	0.653	0	E2	Rpl41
1.475e-84	2.7826	0.259	0.058	8.37033e-80	E2	Ndufa5
0	2.76382	0.949	0.647	0	E2	Rplp1
4.87383e-298	2.75722	0.902	0.578	2.7658e-293	E2	Rps12
7.1533e-133	2.74461	0.395	0.092	4.05936e-128	E2	Mcm3
1.22143e-214	2.7366	0.746	0.329	6.93138e-210	E2	Rpl14
1.83703e-152	2.73614	0.542	0.185	1.04248e-147	E2	Rpl29
2.77314e-102	2.72505	0.299	0.064	1.5737e-97	E2	Mcm4
3.35425e-78	2.71121	0.23	0.048	1.90347e-73	E2	Mrps24
4.48128e-157	2.68956	0.589	0.226	2.54304e-152	E2	Mgst3
7.383e-151	2.67775	0.454	0.112	4.18971e-146	E2	Mcm2
1.81006e-145	2.67759	0.505	0.156	1.02717e-140	E2	Snrpe
7.2003e-102	2.66881	0.469	0.187	4.08603e-97	E2	Rpl35
1.40459e-82	2.66011	0.249	0.054	7.97079e-78	E2	Mrpl28
4.83973e-144	2.65451	0.38	0.075	2.74645e-139	E2	Acp5
1.80645e-83	2.6445	0.389	0.142	1.02513e-78	E2	Rps6
9.12221e-196	2.62785	0.714	0.322	5.17667e-191	E2	Rps23
2.32742e-126	3.60919	0.236	0.03	1.32076e-121	E1	E2f7
1.61433e-213	3.53328	0.391	0.054	9.16102e-209	E1	Kif24
1.02083e-184	3.33545	0.374	0.061	5.793e-180	E1	Sfmbt1
2.57562e-198	3.26793	0.391	0.061	1.46161e-193	E1	Depdc1a
3.63066e-102	3.24844	0.221	0.036	2.06033e-97	E1	Dgcr8
6.19619e-240	3.2332	0.495	0.092	3.51621e-235	E1	Atp11c
2.25931e-202	3.22226	0.383	0.054	1.28211e-197	E1	Stil
5.83648e-170	3.12472	0.342	0.052	3.31208e-165	E1	Cdc42bpa
4.20059e-193	3.11992	0.392	0.063	2.38375e-188	E1	Mast2
2.1792e-127	3.11677	0.283	0.049	1.23665e-122	E1	Zgrf1
0	3.09219	0.639	0.132	0	E1	Neil3
4.26244e-231	3.03477	0.521	0.111	2.41885e-226	E1	Pbx3
0	3.00144	0.698	0.176	0	E1	Stag1
1.64644e-233	2.9881	0.475	0.08	9.34323e-229	E1	Slc6a20a
2.34753e-273	2.98136	0.565	0.109	1.33217e-268	E1	Cdyl
4.09169e-268	2.97907	0.545	0.099	2.32195e-263	E1	Sorbs1
3.1713e-103	2.95643	0.238	0.042	1.79965e-98	E1	Slc20a2
0	2.95376	0.653	0.131	0	E1	Cenpp
5.37539e-137	2.93759	0.292	0.047	3.05042e-132	E1	Gen1
0	2.9339	0.702	0.146	0	E1	Cracd
2.14162e-194	2.91534	0.389	0.059	1.21532e-189	E1	Kif14
1.82138e-128	2.91308	0.258	0.037	1.0336e-123	E1	Kifc5b
7.25398e-123	2.89575	0.282	0.051	4.11649e-118	E1	Cdin1
4.79096e-83	2.89207	0.207	0.04	2.71877e-78	E1	Mybl2
1.13065e-238	2.88821	0.573	0.139	6.41619e-234	E1	Pola1
7.27366e-230	2.88089	0.476	0.083	4.12765e-225	E1	Brca1
2.1457e-182	2.86959	0.393	0.069	1.21764e-177	E1	Bard1
2.22717e-217	2.82032	0.524	0.122	1.26387e-212	E1	Faf1
3.50199e-169	2.81906	0.377	0.068	1.98731e-164	E1	Myef2
6.55583e-100	2.7824	0.24	0.045	3.7203e-95	E1	Cep135
2.94732e-176	6.1258	0.213	0.004	1.67255e-171	E4	Gm45745
8.59545e-142	5.73935	0.309	0.021	4.87775e-137	E4	Agbl1
6.80908e-131	5.33586	0.589	0.119	3.86401e-126	E4	Bach2
2.48117e-149	5.14258	0.238	0.009	1.40802e-144	E4	Cpm
3.38807e-79	5.01588	0.539	0.164	1.92266e-74	E4	Ebf1
2.96003e-131	4.87833	0.206	0.008	1.67976e-126	E4	Sorcs2
1.97767e-122	4.86571	0.241	0.014	1.12229e-117	E4	Akap12
3.16136e-215	4.70347	0.34	0.013	1.79401e-210	E4	Slc9a7
2.21225e-155	4.65708	0.401	0.036	1.25541e-150	E4	Tmem163
4.74703e-222	4.59459	0.511	0.04	2.69384e-217	E4	Prkce
1.08451e-181	4.58059	0.28	0.01	6.1544e-177	E4	Eps8
1.42253e-204	4.56726	0.39	0.022	8.07257e-200	E4	Hivep2
1.10806e-167	4.54278	0.422	0.037	6.28804e-163	E4	Pax5
2.45675e-156	4.53811	0.291	0.015	1.39416e-151	E4	Foxo1
1.74277e-130	4.53484	0.216	0.009	9.88985e-126	E4	Gm51802
1.81355e-120	4.50881	0.248	0.015	1.02915e-115	E4	Myo1e
9.42699e-103	4.49472	0.234	0.017	5.34963e-98	E4	2610307P16Rik
9.5871e-145	4.48667	0.273	0.014	5.44049e-140	E4	Ap1s3
5.2429e-93	4.40732	0.202	0.013	2.97524e-88	E4	Klhl14
3.54749e-204	4.37495	0.376	0.019	2.01313e-199	E4	Dpp4
2.72639e-152	4.3703	0.567	0.09	1.54717e-147	E4	Aff3
1.21775e-142	4.36772	0.241	0.01	6.91051e-138	E4	Carmil1
1.80515e-161	4.35706	0.365	0.026	1.02438e-156	E4	Mctp2
5.84389e-164	4.31785	0.418	0.037	3.31629e-159	E4	Ikzf3
3.75246e-138	4.2939	0.245	0.011	2.12944e-133	E4	Cobll1
2.20675e-129	4.28318	0.206	0.008	1.25229e-124	E4	Camk2b
2.63915e-140	4.26322	0.408	0.042	1.49767e-135	E4	Hdac9
9.06183e-138	4.2535	0.252	0.012	5.1424e-133	E4	Dennd5b
1.49367e-94	4.15217	0.241	0.02	8.4763e-90	E4	Gm30211
5.09425e-143	4.05944	0.408	0.041	2.89089e-138	E4	Plekha2
5.34669e-72	3.85463	0.252	0.056	3.03414e-67	E3	Mmp8
1.26425e-84	3.75178	0.221	0.034	7.17439e-80	E3	Slfn4
1.82979e-224	3.47011	0.883	0.454	1.03837e-219	E3	Ngp
7.66946e-94	3.41225	0.288	0.056	4.35227e-89	E3	Mmp9
4.02289e-220	3.40087	0.769	0.274	2.28291e-215	E3	Lcn2
1.35611e-132	3.34052	0.497	0.138	7.69567e-128	E3	Retnlg
4.77911e-125	3.28957	0.421	0.099	2.71205e-120	E3	Ifitm6
9.61128e-184	3.27253	0.721	0.27	5.45421e-179	E3	Ltf
4.67173e-107	3.25307	0.364	0.082	2.65111e-102	E3	Pglyrp1
3.34552e-58	3.2013	0.255	0.069	1.89852e-53	E3	Ighg1
1.60832e-232	3.19267	0.915	0.539	9.12687e-228	E3	Camp
2.56452e-112	3.18178	0.429	0.115	1.45532e-107	E3	Wfdc21
2.60131e-284	3.15928	0.997	0.804	1.47619e-279	E3	S100a9
1.64874e-101	3.15299	0.349	0.079	9.35625e-97	E3	Ncf1
7.20409e-70	3.136	0.22	0.042	4.08818e-65	E3	C3
9.14791e-277	3.12522	0.995	0.807	5.19126e-272	E3	S100a8
1.74245e-177	3.11977	0.697	0.249	9.88805e-173	E3	Chil3
3.20126e-131	3.11487	0.433	0.097	1.81665e-126	E3	F630028O10Rik
1.52466e-101	3.0797	0.348	0.078	8.65214e-97	E3	Adpgk
1.13575e-102	3.06018	0.391	0.1	6.44515e-98	E3	Anxa1
5.37539e-86	3.03028	0.293	0.063	3.05043e-81	E3	Fn1
8.38965e-67	2.94705	0.255	0.06	4.76096e-62	E3	Ly6a2
5.05332e-66	2.92502	0.213	0.041	2.86766e-61	E3	Pirb
2.18005e-71	2.92196	0.277	0.067	1.23713e-66	E3	Itgb2
7.96333e-58	2.91419	0.226	0.054	4.51903e-53	E3	Ncf2
5.85455e-55	2.89892	0.213	0.05	3.32234e-50	E3	Itgal
1.05518e-94	2.86082	0.418	0.125	5.98793e-90	E3	Pde1c
1.63469e-60	2.85885	0.231	0.053	9.27653e-56	E3	Myo1f
7.05514e-80	2.83421	0.319	0.081	4.00365e-75	E3	Alox5ap
2.90662e-98	2.82632	0.372	0.093	1.64945e-93	E3	Hp
0	3.5287	0.702	0.224	0	E0	Xpo7
0	3.24125	0.899	0.221	0	E0	Bpgm
7.76072e-306	3.05824	0.568	0.102	4.40405e-301	E0	Tcp11l2
5.82708e-98	2.92709	0.201	0.026	3.30675e-93	E0	Zfp874a
2.00523e-277	2.90486	0.7	0.311	1.13793e-272	E0	Tmcc2
0	2.86426	0.75	0.195	0	E0	Prxl2a
5.3356e-307	2.76948	0.794	0.342	3.02785e-302	E0	Ube2h
1.02168e-90	2.76304	0.211	0.036	5.79783e-86	E0	Tmem140
2.35462e-241	2.73496	0.554	0.147	1.3362e-236	E0	Tbcel
0	2.51057	0.739	0.197	0	E0	Cat
2.80149e-190	2.4947	0.502	0.155	1.58979e-185	E0	Slfn14
4.51879e-88	2.44672	0.251	0.062	2.56432e-83	E0	Trim58
2.02651e-211	2.42558	0.573	0.184	1.15e-206	E0	Cd36
1.36141e-142	2.41203	0.396	0.11	7.72571e-138	E0	Sowaha
0	2.38195	0.821	0.307	0	E0	Ube2o
0	2.36301	0.915	0.348	0	E0	Tent5c
0	2.344	0.939	0.427	0	E0	Mkrn1
0	2.33525	0.775	0.274	0	E0	Bcl2l1
2.56754e-74	2.30257	0.518	0.365	1.45703e-69	E0	Tmem131l
2.97762e-150	2.29573	0.487	0.182	1.68974e-145	E0	Fbxo30
1.24199e-81	2.23104	0.229	0.052	7.04805e-77	E0	Oasl2
8.63516e-113	2.22463	0.328	0.089	4.90028e-108	E0	Adrb2
0	2.21772	0.987	0.839	0	E0	Hba-a2
0	2.18386	0.831	0.403	0	E0	Eif5
7.8396e-86	2.14636	0.716	0.563	4.44882e-81	E0	Specc1
0	2.14273	0.753	0.251	0	E0	Bnip3l
1.08845e-304	2.12704	0.741	0.26	6.17671e-300	E0	Ube2b
1.03423e-296	2.10917	0.735	0.261	5.86903e-292	E0	Cmas
0	2.05552	0.892	0.347	0	E0	Rsad2
9.10606e-109	2.02302	0.49	0.236	5.16751e-104	E0	Dapk2
