## Supplemental Table 7 for "Single-cell transcriptomics reveals spaceflight-induced accelerated aging and impaired recovery in the murine bone marrow"

### Sheet: Table S7
Additional file 2: Table S7. Genes exhibiting distinct expression kinetics along the E2 developmental trajectory
Common gene	GO-p_value	GO-morans_I	FO-p_value	FO-morans_I
Tmem14c	0	0.480435	0	0.434578
Hmbs	0	0.420643	0	0.326408
Car1	0	0.415747	0	0.324695
Prdx2	0	0.352946	0	0.354496
Rplp1	0	0.318112	0	0.386399
Fth1	0	0.313392	0	0.343512
Rpl41	0	0.303809	0	0.346675
Rps4x	0	0.311513	1.21e-304	0.304828
Rps18	0	0.277989	0	0.336463
Rps26	0	0.293172	0	0.320109
Rps2	0	0.282597	0	0.330037
Rps12	0	0.276116	0	0.335589
Rpl8	0	0.279472	0	0.329193
Rpsa	0	0.288325	0	0.314056
Rps8	0	0.284958	0	0.315452
Rpl23	0	0.270489	0	0.320407
Rps19	0	0.270006	0	0.318949
Rpl14	0	0.259719	0	0.326973
Rps3a1	0	0.293325	8.5e-254	0.277941
Rps24	0	0.254393	0	0.315118
Actb	0	0.261747	2.33e-301	0.303017
Rps3	0	0.276818	3.43e-253	0.277612
Rpl12	0	0.27239	2.2e-257	0.279878
Rpl28	0	0.268069	9.57e-260	0.281221
Car2	0	0.266564	9.57e-227	0.262412
Rps16	0	0.270567	7.77e-218	0.257217
Rack1	0	0.263185	2.91e-221	0.259282
Eef1b2	0	0.25664	1.73e-224	0.261101
Rpl29	0	0.252147	5.48e-230	0.264172
Rplp2	0	0.25573	3.77e-217	0.256839
Ptma	0	0.251066	5.92e-215	0.25552
