## Supplemental Table 8 for "Single-cell transcriptomics reveals spaceflight-induced accelerated aging and impaired recovery in the murine bone marrow"

### Sheet: Table S8
Additional file 3: Table S8. DEGs in B cells.
p_val	avg_log2FC	pct.1	pct.2	p_val_adj	cluster	gene
0	1.48331	0.951	0.572	0	B0	Bank1
0	1.21588	0.767	0.449	0	B0	H2-Eb1
0	1.15837	0.802	0.49	0	B0	H2-Aa
0	1.16825	0.95	0.675	0	B0	Cd74
0	1.26984	0.742	0.514	0	B0	H2-Ab1
0	1.57579	0.598	0.385	0	B0	Marchf1
0	1.26025	0.647	0.437	0	B0	Gm15987
0	1.22431	0.673	0.51	0	B0	Immp2l
0	1.29189	0.779	0.647	0	B0	Fchsd2
0	1.26351	0.832	0.712	0	B0	Man1a
0	1.28207	0.68	0.616	0	B0	Macf1
0	0.861336	0.825	0.818	0	B0	Ripor2
0	0.962495	0.75	0.743	0	B0	Mef2c
4.64415e-256	1.08643	0.609	0.521	2.63546e-251	B0	Btla
4.4027e-250	0.920045	0.662	0.556	2.49844e-245	B0	Inpp4b
1.44035e-204	0.815367	0.709	0.78	8.17367e-200	B0	Ralgps2
1.40783e-171	1.00919	0.616	0.612	7.98915e-167	B0	Ighd
6.97973e-151	1.32381	0.5	0.47	3.96086e-146	B0	Cd55
7.99366e-144	1.24757	0.503	0.458	4.53624e-139	B0	Shisa5
1.23845e-89	0.884466	0.624	0.649	7.02796e-85	B0	Cd52
2.25476e-43	0.950481	0.526	0.676	1.27953e-38	B0	Arhgap45
2.79894e-39	1.07314	0.46	0.532	1.58834e-34	B0	Add3
1.46014e-28	1.00325	0.457	0.541	8.28599e-24	B0	Lcp1
5.56972e-26	0.789318	0.516	0.649	3.1607e-21	B0	Phf21a
3.45445e-13	0.843595	0.443	0.541	1.96033e-08	B0	Fry
1.45469e-09	0.847125	0.455	0.597	8.25506e-05	B0	Malt1
4.00655e-09	0.826985	0.465	0.622	0.000227364	B0	Dock11
5.63224e-08	0.807991	0.368	0.555	0.00319618	B0	Smap2
0.000475271	0.97139	0.403	0.53	1	B0	Stk17b
0.00118797	0.851324	0.419	0.553	1	B0	Xylt1
0	1.98409	0.845	0.213	0	B1	Niban3
0	1.93743	0.734	0.158	0	B1	Rgs2
0	1.41281	0.83	0.255	0	B1	Akap12
0	1.50351	0.844	0.275	0	B1	Pafah1b3
0	2.07792	0.78	0.223	0	B1	Atp1b1
0	1.40913	0.874	0.32	0	B1	Ppm1e
0	1.63351	0.849	0.295	0	B1	Serinc5
0	1.43966	0.917	0.379	0	B1	Chchd10
0	1.83127	0.962	0.431	0	B1	Vpreb3
0	1.3594	0.756	0.235	0	B1	Marcks
0	1.62167	0.926	0.416	0	B1	Spib
0	1.72104	0.768	0.267	0	B1	Arl5c
0	1.70136	0.678	0.18	0	B1	Agbl1
0	1.42251	0.846	0.35	0	B1	Cd72
0	1.47922	0.672	0.193	0	B1	Sox4
0	1.38296	0.73	0.256	0	B1	Edem3
0	1.41565	0.824	0.351	0	B1	Btg2
0	1.53181	0.66	0.198	0	B1	Tifa
0	1.36546	0.687	0.228	0	B1	Gm45745
0	1.38105	0.648	0.196	0	B1	Spns3
0	1.5353	0.675	0.234	0	B1	Klhl14
0	1.65199	0.563	0.127	0	B1	Polm
0	2.25117	0.534	0.101	0	B1	Coq7
0	1.48457	0.559	0.138	0	B1	Cd93
0	1.39011	0.64	0.225	0	B1	Dusp2
0	1.51766	0.954	0.567	0	B1	Dnajc7
0	1.50614	0.51	0.127	0	B1	Gpr155
0	1.38285	0.641	0.263	0	B1	Hck
0	1.37768	0.991	0.63	0	B1	Tmsb10
0	1.69127	0.548	0.266	0	B1	Iglc1
0	1.87524	0.791	0.11	0	B2	Fcer2a
0	1.46637	0.894	0.215	0	B2	H2-DMb2
0	1.45345	0.976	0.344	0	B2	Shisa5
0	1.63978	0.852	0.23	0	B2	Sell
0	1.41621	0.894	0.28	0	B2	H2-Ob
0	1.43675	0.941	0.331	0	B2	Gimap6
0	1.48134	0.96	0.36	0	B2	Cd55
0	1.63665	0.727	0.128	0	B2	Cr2
0	1.5664	0.995	0.396	0	B2	H2-Eb1
0	1.72458	0.714	0.121	0	B2	Ms4a4c
0	1.3866	0.812	0.22	0	B2	Gm15675
0	1.42585	0.729	0.169	0	B2	Rasgrp3
0	1.55336	0.717	0.158	0	B2	Lmo2
0	1.61204	0.996	0.445	0	B2	H2-Aa
0	1.52773	0.716	0.166	0	B2	Zfp318
0	1.48874	0.69	0.15	0	B2	Pgap1
0	1.44509	0.662	0.124	0	B2	Gimap3
0	1.43613	0.675	0.138	0	B2	Trim7
0	1.41843	0.691	0.158	0	B2	Gm8369
0	1.48347	0.651	0.138	0	B2	H2-Oa
0	1.7355	0.592	0.088	0	B2	Rapgef4
0	1.73527	0.598	0.096	0	B2	Gpr183
0	1.49311	0.927	0.433	0	B2	Rpl27a
0	1.8477	0.56	0.075	0	B2	Gpr174
0	1.56177	0.6	0.128	0	B2	B4galnt1
0	1.48145	0.986	0.523	0	B2	Ighd
0	1.75819	0.528	0.067	0	B2	Icosl
0	1.399	0.575	0.125	0	B2	Clec2i
0	1.52812	0.533	0.111	0	B2	P2ry10
0	1.49184	0.998	0.744	0	B2	Rps27
0	5.74299	0.807	0.081	0	B3	Top2a
0	5.45681	0.746	0.067	0	B3	Mki67
0	4.84452	0.802	0.141	0	B3	Stmn1
0	6.0162	0.695	0.041	0	B3	Pclaf
0	4.03914	0.754	0.216	0	B3	Tuba1b
0	4.66228	0.582	0.06	0	B3	Lockd
0	5.84409	0.549	0.028	0	B3	Neil3
0	4.55963	0.568	0.049	0	B3	Cenpp
0	5.40846	0.543	0.034	0	B3	Kif11
0	5.4632	0.54	0.034	0	B3	Nusap1
0	3.55946	0.68	0.175	0	B3	Lmnb1
0	4.64027	0.548	0.05	0	B3	Diaph3
0	3.91734	0.865	0.374	0	B3	Hmgb2
0	5.6092	0.504	0.025	0	B3	Tpx2
0	4.54516	0.522	0.044	0	B3	Knl1
0	5.03512	0.504	0.031	0	B3	Kif15
0	4.28318	0.539	0.067	0	B3	Ncapd2
0	4.55328	0.572	0.101	0	B3	H2ax
0	4.91695	0.51	0.042	0	B3	Birc5
0	4.72347	0.505	0.044	0	B3	Uhrf1
0	3.81375	0.574	0.122	0	B3	Dut
0	3.76634	0.533	0.085	0	B3	Smc2
0	3.53833	0.549	0.111	0	B3	Pola1
0	3.7766	0.505	0.072	0	B3	Rad51b
0	3.06846	0.608	0.183	0	B3	Nsd2
0	3.2107	0.843	0.432	0	B3	Tubb5
0	3.33854	0.894	0.5	0	B3	H2az1
0	2.91843	0.648	0.263	0	B3	Anp32e
0	2.91183	0.721	0.37	0	B3	H2az2
0	3.22274	0.529	0.193	0	B3	Pcna
0	1.62457	0.753	0.45	0	B4	Cecr2
0	1.92067	0.509	0.238	0	B4	Agbl1
0	1.77486	0.659	0.389	0	B4	Ppm1e
0	1.85638	0.626	0.366	0	B4	Serinc5
0	1.49379	0.849	0.622	0	B4	Zeb2
0	1.53389	0.54	0.339	0	B4	Akap12
0	1.31766	0.967	0.926	0	B4	Bach2
0	1.14077	0.751	0.72	0	B4	Aff1
0	1.02771	0.795	0.786	0	B4	Prkce
0	1.05077	0.979	0.972	0	B4	Ebf1
1.20131e-298	1.1141	0.73	0.7	6.81717e-294	B4	Cux1
9.38582e-281	1.47651	0.582	0.449	5.32627e-276	B4	Mctp2
9.63602e-270	1.1139	0.73	0.664	5.46825e-265	B4	Tmem163
1.91504e-261	1.0359	0.723	0.716	1.08675e-256	B4	Mtss1
1.03176e-225	1.50581	0.565	0.459	5.85503e-221	B4	Zdhhc14
3.28699e-202	1.44551	0.579	0.483	1.8653e-197	B4	Hdac9
1.03515e-195	1.18195	0.617	0.533	5.87428e-191	B4	Arhgap24
6.15296e-155	1.12342	0.642	0.646	3.49168e-150	B4	Pik3ap1
2.7367e-149	1.12131	0.575	0.504	1.55302e-144	B4	Hdac8
2.17793e-142	1.42113	0.529	0.479	1.23593e-137	B4	Adam19
1.83727e-112	1.21691	0.52	0.479	1.04262e-107	B4	C1galt1
4.90188e-96	1.24802	0.511	0.494	2.78172e-91	B4	Psme4
1.51532e-94	1.10024	0.563	0.58	8.59912e-90	B4	Cerk
4.711e-84	1.13021	0.537	0.548	2.6734e-79	B4	Ube2h
4.67412e-83	1.04435	0.543	0.543	2.65247e-78	B4	Dpp4
3.73163e-72	1.07391	0.525	0.528	2.11762e-67	B4	Susd1
6.33703e-71	1.17025	0.503	0.479	3.59614e-66	B4	Cacna1e
4.06371e-67	1.23528	0.505	0.524	2.30607e-62	B4	Adam10
1.60928e-21	1.32634	0.612	0.7	9.13236e-17	B4	S100a8
5.86546e-21	1.28008	0.609	0.691	3.32853e-16	B4	S100a9
0	3.27176	0.878	0.162	0	B5	Atxn1
0	3.48724	0.807	0.143	0	B5	Ptpn22
0	4.87735	0.686	0.036	0	B5	Fcrl5
0	3.13169	0.742	0.169	0	B5	Sox5
0	3.19159	0.625	0.081	0	B5	Nr3c2
0	2.09144	0.756	0.22	0	B5	Ly6a
0	2.87793	0.642	0.113	0	B5	Pvt1
0	1.95914	0.951	0.442	0	B5	Gm15987
0	2.78663	0.686	0.181	0	B5	Apoe
0	1.89302	0.706	0.202	0	B5	Gimap4
0	1.47003	0.773	0.307	0	B5	Bcl2
0	2.0437	0.769	0.304	0	B5	C130026I21Rik
0	1.80294	0.648	0.2	0	B5	Tmcc3
0	3.20297	0.505	0.058	0	B5	St8sia6
0	1.58702	0.632	0.198	0	B5	Gimap3
0	2.65685	0.531	0.106	0	B5	Ahnak
0	1.54271	0.647	0.244	0	B5	Capg
0	2.48847	0.532	0.135	0	B5	Itgb1
0	1.51243	0.583	0.189	0	B5	Itgb7
0	1.79346	0.695	0.304	0	B5	Nfatc1
0	1.62874	0.631	0.251	0	B5	Mcu
0	2.65732	0.58	0.211	0	B5	S100a6
0	1.76963	0.533	0.168	0	B5	Rassf4
0	1.42609	0.524	0.167	0	B5	Ahcyl2
0	1.56261	0.528	0.183	0	B5	Ncoa7
0	1.623	0.805	0.463	0	B5	Plac8
0	1.31088	0.585	0.244	0	B5	Gvin3
0	1.37318	0.857	0.536	0	B5	Napsa
0	1.37531	0.831	0.535	0	B5	Rftn1
0	1.45472	0.96	0.759	0	B5	Zbtb20
0	6.07191	0.852	0.038	0	B6	Erg
0	5.46412	0.845	0.068	0	B6	Vpreb1
0	4.66287	0.898	0.17	0	B6	Lef1
0	5.14075	0.786	0.058	0	B6	Igll1
0	6.57212	0.694	0.021	0	B6	Arpp21
0	6.82091	0.689	0.018	0	B6	Gm30948
0	5.79546	0.649	0.02	0	B6	Dntt
0	2.90449	0.9	0.272	0	B6	2610307P16Rik
0	3.46576	0.819	0.225	0	B6	Esr1
0	3.55696	0.736	0.16	0	B6	Gab2
0	3.74205	0.687	0.112	0	B6	Plxdc1
0	4.09697	0.613	0.076	0	B6	Csgalnact1
0	3.86084	0.582	0.072	0	B6	Tcf7l2
0	4.13271	0.549	0.046	0	B6	Gfra2
0	3.50042	0.608	0.116	0	B6	Ankrd33b
0	3.93796	0.562	0.077	0	B6	Mctp1
4.18855e-292	3.25597	0.633	0.143	2.37692e-287	B6	Ldlrad4
2.59388e-289	2.40463	0.848	0.275	1.47198e-284	B6	Gfra1
2.7337e-259	2.90152	0.707	0.205	1.55132e-254	B6	1700027J07Rik
4.73894e-235	2.81349	0.514	0.105	2.68925e-230	B6	Bst1
5.60816e-234	2.73905	0.69	0.208	3.18252e-229	B6	Cplx2
5.46381e-232	3.06812	0.659	0.195	3.1006e-227	B6	B3gnt2
1.56564e-227	2.82756	0.786	0.33	8.8847e-223	B6	Utrn
1.22405e-214	2.41372	0.695	0.215	6.94624e-210	B6	ENSMUSG00000120156
2.58273e-207	2.858	0.786	0.385	1.46565e-202	B6	Tspan13
2.13071e-191	2.4096	0.825	0.392	1.20913e-186	B6	Maml3
4.75024e-175	2.78585	0.671	0.258	2.69567e-170	B6	Prep
2.10764e-164	2.42509	0.573	0.174	1.19605e-159	B6	Gpam
4.7551e-160	2.18156	0.797	0.412	2.69842e-155	B6	Kansl1l
8.24315e-152	2.39762	0.524	0.158	4.67782e-147	B6	Eef2k
