## Supplemental Table 9 for "Single-cell transcriptomics reveals spaceflight-induced accelerated aging and impaired recovery in the murine bone marrow"

### Sheet: Table S9
Additional file 3: Table S9. GO and KEGG enrichment analysis of DEGs in B cells
Category	Term	Count	%	PValue	Genes	List Total	Pop Hits	Pop Total	Fold Enrichment	Bonferroni	Benjamini	FDR	DEGs
KEGG_PATHWAY	mmu04657:IL-17 signaling pathway	3	23.0769	0.000876482	LCN2, S100A9, S100A8	6	93	9789	52.629	0.00786074	0.00876482	0.00876482	Common genes
GOTERM_MF_DIRECT	GO:0048306~calcium-dependent protein binding	3	23.0769	0.000666706	ANXA1, S100A9, S100A8	13	94	29110	71.4648	0.0289185	0.0146675	0.0146675	Common genes
GOTERM_MF_DIRECT	GO:0016209~antioxidant activity	3	23.0769	2.94759e-05	HP, S100A9, S100A8	13	20	29110	335.885	0.00129612	0.00129694	0.00129694	Common genes
GOTERM_BP_DIRECT	GO:0045087~innate immune response	7	53.8462	2.25155e-08	WFDC21, ANXA1, LCN2, S100A9, S100A8, CAMP, LTF	13	517	29775	31.011	3.71505e-06	3.69254e-06	3.17468e-06	Common genes
GOTERM_BP_DIRECT	GO:0042742~defense response to bacterium	5	38.4615	1.69283e-06	LYZ2, LCN2, HP, MPO, CAMP	13	232	29775	49.3617	0.000279279	0.000138812	0.000119345	Common genes
GOTERM_BP_DIRECT	GO:0032496~response to lipopolysaccharide	4	30.7692	5.82608e-05	WFDC21, MPO, S100A9, S100A8	13	195	29775	46.9822	0.00956725	0.00318492	0.00273826	Common genes
GOTERM_BP_DIRECT	GO:0050830~defense response to Gram-positive bacterium	3	23.0769	0.00256325	LYZ2, CAMP, LTF	13	190	29775	36.164	0.345235	0.0323364	0.0278014	Common genes
GOTERM_BP_DIRECT	GO:0019731~antibacterial humoral response	3	23.0769	0.000919089	WFDC21, CAMP, LTF	13	113	29775	60.8067	0.140771	0.0275195	0.0236601	Common genes
GOTERM_BP_DIRECT	GO:0050829~defense response to Gram-negative bacterium	3	23.0769	0.00134582	LYZ2, CAMP, LTF	13	137	29775	50.1544	0.199253	0.0275195	0.0236601	Common genes
GOTERM_BP_DIRECT	GO:0061844~antimicrobial humoral immune response mediated by antimicrobial peptide	3	23.0769	0.00173915	S100A9, CAMP, LTF	13	156	29775	44.0459	0.249646	0.0275195	0.0236601	Common genes
GOTERM_BP_DIRECT	GO:0098869~cellular oxidant detoxification	3	23.0769	0.000324454	HP, S100A9, S100A8	13	67	29775	102.555	0.0521353	0.0133026	0.011437	Common genes
GOTERM_BP_DIRECT	GO:0002544~chronic inflammatory response	2	15.3846	0.00442507	S100A9, CAMP	13	11	29775	416.434	0.518937	0.0426889	0.036702	Common genes
GOTERM_BP_DIRECT	GO:0034121~regulation of toll-like receptor signaling pathway	2	15.3846	0.00362185	S100A9, S100A8	13	9	29775	508.974	0.450469	0.0371239	0.0319175	Common genes
GOTERM_BP_DIRECT	GO:0035425~autocrine signaling	2	15.3846	0.00322002	S100A9, S100A8	13	8	29775	572.596	0.412665	0.0352055	0.0302681	Common genes
GOTERM_BP_DIRECT	GO:0051838~cytolysis by host of symbiont cells	2	15.3846	0.00281803	CAMP, LTF	13	7	29775	654.396	0.372262	0.0330113	0.0283816	Common genes
GOTERM_BP_DIRECT	GO:0070488~neutrophil aggregation	2	15.3846	0.0016112	S100A9, S100A8	13	4	29775	1145.19	0.233608	0.0275195	0.0236601	Common genes
GOTERM_BP_DIRECT	GO:0002790~peptide secretion	2	15.3846	0.00201362	S100A9, S100A8	13	5	29775	916.154	0.282931	0.0275195	0.0236601	Common genes
GOTERM_BP_DIRECT	GO:0018119~peptidyl-cysteine S-nitrosylation	2	15.3846	0.00201362	S100A9, S100A8	13	5	29775	916.154	0.282931	0.0275195	0.0236601	Common genes
GOTERM_BP_DIRECT	GO:0002793~positive regulation of peptide secretion	2	15.3846	0.00201362	S100A9, S100A8	13	5	29775	916.154	0.282931	0.0275195	0.0236601	Common genes
GOTERM_BP_DIRECT	GO:0035821~modulation of process of another organism	2	15.3846	0.00201362	S100A9, CAMP	13	5	29775	916.154	0.282931	0.0275195	0.0236601	Common genes
GOTERM_CC_DIRECT	GO:0035976~transcription factor AP-1 complex	3	9.375	9.05085e-06	JUN, JUND, FOS	30	5	29926	598.52	0.000796161	0.000265492	0.000250407	Old group-specific genes
GOTERM_CC_DIRECT	GO:0005833~hemoglobin complex	4	12.5	2.32462e-07	HBA-A2, HBB-BT, HBA-A1, HBB-BS	30	13	29926	306.933	2.04565e-05	1.30094e-05	1.22702e-05	Old group-specific genes
GOTERM_MF_DIRECT	GO:0031720~haptoglobin binding	4	12.5	2.52519e-07	HBA-A2, HBB-BT, HBA-A1, HBB-BS	30	13	29110	298.564	3.33319e-05	1.66662e-05	1.45198e-05	Old group-specific genes
GOTERM_CC_DIRECT	GO:0031838~haptoglobin-hemoglobin complex	4	12.5	2.95668e-07	HBA-A2, HBB-BT, HBA-A1, HBB-BS	30	14	29926	285.01	2.60185e-05	1.30094e-05	1.22702e-05	Old group-specific genes
GOTERM_MF_DIRECT	GO:0005344~oxygen carrier activity	4	12.5	4.93449e-07	HBA-A2, HBB-BT, HBA-A1, HBB-BS	30	16	29110	242.583	6.51332e-05	2.17118e-05	1.89156e-05	Old group-specific genes
GOTERM_MF_DIRECT	GO:0043177~organic acid binding	3	9.375	7.42381e-05	HBB-BT, HBA-A1, HBB-BS	30	13	29110	223.923	0.00975193	0.00195989	0.00170748	Old group-specific genes
GOTERM_MF_DIRECT	GO:0019825~oxygen binding	4	12.5	2.27572e-06	HBA-A2, HBB-BT, HBA-A1, HBB-BS	30	26	29110	149.282	0.00030035	7.50987e-05	6.54269e-05	Old group-specific genes
GOTERM_MF_DIRECT	GO:0004601~peroxidase activity	5	15.625	6.37539e-08	GPX4, HBA-A2, HBB-BT, HBA-A1, HBB-BS	30	39	29110	124.402	8.41548e-06	8.41551e-06	7.3317e-06	Old group-specific genes
GOTERM_BP_DIRECT	GO:0042744~hydrogen peroxide catabolic process	3	9.375	0.000365853	HBB-BT, HBA-A1, HBB-BS	30	29	29775	102.672	0.133311	0.0356707	0.0353963	Old group-specific genes
GOTERM_BP_DIRECT	GO:0098869~cellular oxidant detoxification	4	12.5	3.81582e-05	GPX4, HBB-BT, HBA-A1, HBB-BS	30	67	29775	59.2537	0.0148094	0.00744085	0.00738361	Old group-specific genes
KEGG_PATHWAY	mmu05143:African trypanosomiasis	5	15.625	3.01951e-06	HBA-A2, HBB-BT, IL12A, HBA-A1, HBB-BS	27	39	9789	46.4815	0.000449807	0.000452927	0.000425752	Old group-specific genes
GOTERM_CC_DIRECT	GO:0017053~transcription repressor complex	3	9.375	0.00181593	JUN, JUND, ELANE	30	65	29926	46.04	0.147811	0.0266337	0.0251204	Old group-specific genes
GOTERM_BP_DIRECT	GO:0071277~cellular response to calcium ion	4	12.5	9.21796e-05	JUN, JUND, FOSB, FOS	30	90	29775	44.1111	0.035402	0.0119833	0.0118912	Old group-specific genes
KEGG_PATHWAY	mmu05144:Malaria	5	15.625	1.40386e-05	HBA-A2, HBB-BT, IL12A, HBA-A1, HBB-BS	27	57	9789	31.8031	0.00208959	0.0010529	0.000989724	Old group-specific genes
GOTERM_BP_DIRECT	GO:0032496~response to lipopolysaccharide	5	15.625	3.72662e-05	GPX4, MGST1, IL12A, FOS, ELANE	30	195	29775	25.4487	0.0144657	0.00744085	0.00738361	Old group-specific genes
GOTERM_MF_DIRECT	GO:0003690~double-stranded DNA binding	4	12.5	0.000650422	JUN, JUND, FOSB, FOS	30	171	29110	22.6979	0.0822989	0.0122651	0.0106855	Old group-specific genes
KEGG_PATHWAY	mmu05031:Amphetamine addiction	4	12.5	0.000775918	CAMK2B, JUN, FOSB, FOS	27	69	9789	21.0177	0.109219	0.0387959	0.0364682	Old group-specific genes
GOTERM_MF_DIRECT	GO:0020037~heme binding	4	12.5	0.000923364	HBA-A2, HBB-BT, HBA-A1, HBB-BS	30	193	29110	20.1105	0.114799	0.0152355	0.0132734	Old group-specific genes
GOTERM_CC_DIRECT	GO:0005743~mitochondrial inner membrane	5	15.625	0.00174068	NDUFB8, GPX4, IDH2, MGST1, COQ7	30	540	29926	9.23642	0.142139	0.0266337	0.0251204	Old group-specific genes
GOTERM_MF_DIRECT	GO:0044877~protein-containing complex binding	6	18.75	0.000532049	JUN, CDK5RAP1, HBB-BT, HBA-A1, HBB-BS, FOS	30	686	29110	8.48688	0.0678384	0.0117051	0.0101976	Old group-specific genes
GOTERM_CC_DIRECT	GO:0005615~extracellular space	10	31.25	7.64609e-05	RELN, PRTN3, HBA-A2, HBB-BT, IL12A, HBA-A1, PPBP, HBB-BS, ELANE, PF4	30	1999	29926	4.99016	0.00670623	0.00168214	0.00158656	Old group-specific genes
GOTERM_MF_DIRECT	GO:0005515~protein binding	14	43.75	0.00142131	CAMK2B, INO80B, JUN, JUND, DAPK1, FOS, ATP1B1, FTL1, RGS2, RELN, UBB, IGLC1, PRTN3, IL12A	30	5577	29110	2.43584	0.171175	0.0208458	0.0181611	Old group-specific genes
GOTERM_CC_DIRECT	GO:0062023~collagen-containing extracellular matrix	6	17.6471	3.17487e-05	LGALS3, ANXA2, S100A6, FN1, F13A1, MMP9	34	336	29926	15.7174	0.00335976	0.00336536	0.00307962	Young group-specific genes
GOTERM_CC_DIRECT	GO:0005615~extracellular space	10	29.4118	0.000230878	LGALS3, GRN, ANXA2, IGHA, S100A6, FN1, RETNLG, MMP8, PGLYRP1, MMP9	34	1999	29926	4.40308	0.0241788	0.00946223	0.00865883	Young group-specific genes
GOTERM_CC_DIRECT	GO:0009986~cell surface	7	20.5882	0.000267799	IFITM3, LY6C2, LGALS3, TYROBP, FCER1G, ANXA2, IQGAP2	34	834	29926	7.38757	0.0279913	0.00946223	0.00865883	Young group-specific genes
GOTERM_MF_DIRECT	GO:0042802~identical protein binding	10	29.4118	0.000223786	PTPRE, XBP1, TYROBP, FCER1G, ANXA2, ALOX5AP, GSR, FN1, MMP9, SYNE1	32	2076	29110	4.38192	0.0297626	0.0302111	0.029316	Young group-specific genes
GOTERM_CC_DIRECT	GO:0005737~cytoplasm	16	47.0588	0.00172896	PRKCG, IFITM3, XBP1, ANXA2, GSR, F13A1, IQGAP2, PBX1, SYNE1, FGR, PTPRE, LGALS3, S100A6, PGLYRP1, MYO1F, MSRB1	34	6404	29926	2.19907	0.167588	0.0458174	0.0419272	Young group-specific genes
